# Facilitating User Interaction with the Tuberculosis Mutation Catalogue using AI Tools

**DOI:** 10.1101/2025.04.25.650567

**Authors:** Miguel Moreno-Molina, Anita Suresh, Rebecca E. Colman, Timothy C. Rodwell

## Abstract

The World Health Organization (WHO) 2023 Mutation Catalogue for *Mycobacterium tuberculosis* is a crucial knowledgebase and tool for clinical interpretation of mutations associated with drug-resistant TB. However, the document’s complexity and size pose challenges for many users. This study evaluated the potential of generative artificial intelligence (AI) models to facilitate natural language user interaction with the catalogue. Four prominent AI models—Google Gemini 2.5 Pro, OpenAI ChatGPT 4.1, Perplexity AI, and DeepSeek R1—were assessed through general test questions, mutation search and retrieval tasks using both full catalogue queries and antibiotic-specific tables, and the application of additional grading rules to score novel mutations. Performance was measured based on accuracy, completeness, clarity, source citation, and the presence of hallucinations. Google Gemini 2.5 Pro consistently demonstrated superior performance in accuracy, completeness, and avoidance of hallucinations across most evaluations, especially in general queries and large dataset searches. DeepSeek R1 excelled in applying grading rules to novel mutations and showed high accuracy in focused datasets, but exhibited some hallucinations. ChatGPT 4.1 was strong in clarity but lacked proper citations, and Perplexity AI showed variable performance with a higher frequency of hallucinations. The findings highlight the potential of AI tools to enhance accessibility and utility of complex knowledgebases like the WHO Mutation Catalogue, while emphasizing the critical need for careful model selection and rigorous benchmarking to ensure accuracy and reliability. The results suggest that Google Gemini 2.5 Pro and DeepSeek R1 are strong candidates for developing a custom clinical AI agent to assist all levels of healthcare users in navigating and interpreting the complex information within the catalogue, ultimately contributing to improved TB control efforts.
