## Supplementary Material 2 for "Facilitating User Interaction with the Tuberculosis Mutation Catalogue using AI Tools"

### Sheet: Prompt 1
QUESTIONS	GEMINI 2.5 PRO					CHATGPT 4.1					PERPLEXITY					DEEPSEEK R1
	Acc	Comp	Cla	Cit	Hall	Acc	Comp	Cla	Cit	Hall	Acc	Comp	Cla	Cit	Hall	Acc	Comp	Cla	Cit	Hall
Describe the different groups used to classify mutations in the catalogue.	3	3	2	2	0	3	2	2	0	0	2	2	2	1	0	3	3	2	2	0
How are mutations graded in the catalogue?	3	3	2	2	0	3	2	2	0	0	1	2	1	1	0	3	2	1	2	0
Explain what is meant by "Uncertain Significance" mutations.	3	3	2	2	0	3	3	2	0	0	2	2	2	1	0	3	3	2	2	0
How do you interpret a mutation listed as "Assoc w R - Interim"?	3	3	2	2	0	3	3	2	0	0	3	3	2	1	0	3	3	2	2	0
Explain the concept of "loss-of-function" (LoF) mutations and their relevance to drug resistance.	3	3	1	2	0	3	2	2	0	0	2	3	1	1	0	3	3	2	2	0
Does the catalogue contain mutations that are not associated with drug resistance?	3	3	2	2	0	3	3	2	0	0	3	3	2	1	0	3	3	2	2	0
What is the most common resistance-conferring mutation for rifampicin?	3	3	2	2	0	3	3	2	0	0	3	3	2	1	0	3	3	2	2	0
Identify the nucleotide change associated with the most frequent inhA promoter mutation linked to isoniazid resistance	3	3	2	2	0	3	3	2	0	0	3	3	2	1	0	3	3	2	2	0
What is the role of "epistasis" in interpreting resistance to bedaquiline and clofazimine?	3	3	2	2	0	3	3	2	0	0	0	3	2	1	0	3	3	2	2	0
Identify a mutation in the Rv0678 gene that is associated with bedaquiline resistance.	3	3	1	2	0	2	3	2	0	0	0	0	1	1	1	0	0	0	1	0
Are insertions or deletions (indels) in the pncA gene known to cause pyrazinamide resistance?	3	3	2	2	0	3	3	2	0	0	3	1	2	1	0	3	3	2	2	0
Locate a mutation that is associated with resistance to linezolid in the rrl gene.	2	3	1	2	0	0	0	2	0	0	0	0	1	1	1	0	0	0	1	0
What is the codon position of the most common pyrazinamide resistance mutation in the pncA gene?	3	3	2	2	0	0	0	2	0	0	0	0	1	1	1	0	0	0	2	0
How does the tlyA gene contribute to capreomycin resistance?	3	3	2	2	0	3	3	2	0	0	3	3	2	2	0	1	1	1	1	1
Provide an example of a compensatory mutation in the rpoC gene that is found in rifampicin-resistant strains.	3	3	2	2	0	3	3	2	0	0	0	0	1	1	1	1	1	1	1	1
What genes are involved in bedaquiline resistance?	2	2	1	2	0	3	2	2	0	0	3	1	2	1	0	1	1	1	1	1
A Trp328Leu mutation in katG has been found in a sample. What does it mean?	3	3	2	2	0	0	0	2	0	0	3	3	1	1	0	3	3	2	2	0
Explain the potential impact of a mutation at codon 94 of gyrA.	3	3	2	2	0	3	3	2	0	0	3	2	1	0	0	3	3	2	2	0
Does the Leu116Pro mutation in pncA confer resistance to pyrazinamide?	3	3	2	2	0	0	0	2	0	0	3	3	2	1	0	3	3	2	2	0
What is the significance of the embB M306V mutation in ethambutol resistance?	2	3	2	2	0	0	0	2	0	0	2	3	2	1	0	3	3	2	2	0
How does the rpoB S450L mutation lead to rifampicin resistance at the molecular level?	3	3	2	2	0	3	3	2	0	0	2	2	1	1	1	2	2	2	1	1
Find an example of a mutation in the rpsL gene that is associated with streptomycin resistance.	3	3	2	2	0	0	0	2	0	0	0	0	1	1	1	3	3	2	2	0
Is the embA regulatory region involved in ethambutol resistance?	2	3	2	2	0	2	3	2	0	0	2	2	1	1	0	1	2	1	2	0
Are there any mutations outside the rifampicin resistance-determining region (RRDR) of rpoB that contribute to resistance?	3	3	2	2	0	3	3	2	0	0	3	3	2	1	0	3	3	2	2	0
Find an example of a mutation in the pepQ gene that has been linked to resistance against delamanid.	3	3	2	2	0	3	3	2	0	0	0	0	1	1	1	0	0	0	1	1
Identify a mutation in the mmpL5 gene that interacts with Rv0678 mutations in the context of bedaquiline resistance.	3	3	2	2	0	3	3	2	0	0	0	0	1	1	1	3	3	2	2	0
Does the pncA gene contain any known duplications that contribute to pyrazinamide resistance?	0	0	2	2	0	0	0	2	0	0	1	1	1	1	0	0	0	2	1	0
Compare the impact of the katG S315T versus an inhA -15C>T on isoniazid resistance.	3	3	2	2	0	3	3	2	0	0	3	3	2	1	0	3	3	2	2	0
How does a frameshift mutation in pncA compare to a missense SNP in pncA in terms of pyrazinamide resistance?	3	3	2	2	0	3	3	2	0	0	3	3	2	1	0	1	1	1	2	0
Are there any documented instances of large deletions in the katG gene, and do they impact isoniazid resistance?	2	2	1	2	0	3	3	2	0	0	3	3	2	1	0	3	3	2	2	0

### Sheet: Prompt 2
ID	MUTATION	CONFIDENCE	GEMINI 2.5 PRO		CHATGPT 4.1		PERPLEXITY AI		DEEPSEEK R1
			Full	Frag	Full	Frag	Full	Frag	Full	Frag
1	rpoB_p.His445Leu	Assoc w R	1	1	1	1	1	1	1	1
2	rpoB_p.Val170Phe	Assoc w R	1	1	1	1	0	1	1	1
3	rpoB_p.Met434Val	Assoc w R - Interim	1	1	0	0	1	1	0	1
4	rpoC_p.Glu1092Asp	Not assoc w R	0	0	1	1	0	1	0	0
5	katG_p.Ser315Thr	Assoc w R	1	1	0	1	0	0	1	1
6	katG_LoF	Assoc w R	1	1	1	1	0	1	1	1
7	inhA_c.-777C>T	Assoc w R	1	1	0	0	0	0	1	1
8	inhA_c.-154G>A	Assoc w R	0	1	1	1	1	1	1	1
9	ahpC_c.-88G>A	Not assoc w R	0	1	1	1	0	0	0	1
10	rrs_n.1402C>T	Assoc w R - Interim	1	1	0	1	1	1	0	1
11	embB_p.Met306Val	Assoc w R	1	1	0	1	0	0	1	1
12	embB_p.Leu74Arg	Uncertain significance	1	1	0	0	1	1	0	1
13	embA_c.-12C>T	Uncertain significance	0	0	0	0	1	1	0	1
14	embC_c.-1188C>T	Not assoc w R - Interim	1	1	0	0	0	0	0	1
15	ubiA_p.Val49lle	Not assoc w R - Interim	1	1	1	1	0	1	0	1
16	pncA_LoF	Assoc w R	1	1	1	1	0	1	0	1
17	pncA_p.His57Asp	Assoc w R	1	1	1	1	0	0	1	1
18	pncA_p.Val139Ala	Assoc w R	1	1	0	1	0	1	0	1
19	pncA_p.Ile133Thr	Assoc w R	1	1	1	1	1	1	1	1
20	pncA_c.138A>G	Not assoc w R - Interim	1	1	0	0	0	1	0	1
21	rpsA_p.Met432Thr	Not assoc w R - Interim	0	1	0	1	1	1	0	1
22	gyrA_p.Asp94Gly	Assoc w R	1	1	1	1	0	0	1	1
23	gyrA_p.Ala90Val	Assoc w R	1	1	1	1	1	1	1	1
24	gyrB_p.Asp461Asn	Assoc w R	1	1	1	1	0	0	1	1
25	gyrB_p.Asn499Thr	Assoc w R	0	1	1	1	0	0	0	1
26	gyrA_p.Ser95Thr	Not assoc w R	1	1	0	1	0	0	0	0
27	Rv0678_LoF	Assoc w R	1	1	0	1	1	1	1	1
28	Rv0678_p.Gly121Arg	Assoc w R	1	1	0	1	0	0	1	1
29	pepQ_LoF	Assoc w R - Interim	1	1	0	1	1	1	0	1
30	atpE_p.Ala63Pro	Assoc w R - Interim	0	1	0	1	0	1	1	1
31	mmpL5_LoF	Uncertain significance	1	1	1	1	0	0	0	1
32	rplC_p.Cys154Arg	Assoc w R	1	1	1	1	0	0	1	1
33	rrl_n.2814G>T	Assoc w R - Interim	1	1	0	1	0	0	0	1
34	rrl_n.2270G>T	Assoc w R - Interim	1	1	1	1	0	1	0	1
35	tsnR_p.Leu232Pro	Not assoc w R	1	1	1	1	1	1	0	1
36	Rv1979c_c.-129A>G	Not assoc w R - Interim	1	1	1	1	0	0	0	1
37	ddn_LoF	Assoc w R - Interim	0	1	0	1	1	1	1	1
38	ddn_p.Leu49Pro	Assoc w R - Interim	0	0	1	1	0	1	1	1
39	fbiC_LoF	Assoc w R - Interim	1	1	1	1	1	1	0	1
40	fbiA_LoF	Assoc w R - Interim	1	1	0	1	0	0	0	1
41	fbiA_p.Arg321Ser	Uncertain significance	1	1	0	0	0	1	0	1
42	Rv2983_LoF	Assoc w R - Interim	1	1	0	0	1	1	0	1
43	rrs_n.1401A>G	Assoc w R	1	1	1	1	0	0	1	1
44	rrs_n.1484G>T	Assoc w R	1	1	1	1	1	1	1	1
45	eis_c.-14C>T	Assoc w R - Interim	1	1	0	1	0	0	0	1
46	rpsL_p.Lys43Arg	Assoc w R	1	1	1	1	1	1	1	1
47	gid_p.Glu99*	Assoc w R	0	1	0	1	0	0	1	1
48	gid_LoF	Assoc w R	1	1	0	1	0	1	1	1
49	ethA_LoF	Assoc w R	1	1	1	1	0	0	0	1
50	mshA_p.Ala187Val	Not assoc w R	0	0	0	0	0	0	0	0
		Total	39	46	25	41	17	29	23	47

### Sheet: Prompt 3
QUESTIONS	GEMINI 2.5 PRO					CHATGPT 4.1					PERPLEXITY					DEEPSEEK R1
	Acc	Comp	Cla	Cit	Hall	Acc	Comp	Cla	Cit	Hall	Acc	Comp	Cla	Cit	Hall	Acc	Comp	Cla	Cit	Hall
A novel frameshift mutation, katG_p.Lys154fs, has been detected. How should this be interpreted for isoniazid resistance?	3	3	2	2	0	3	3	2	2	0	1	2	2	2	0	3	3	2	2	0
A nonsense mutation, pncA_p.Arg140Ala, has been identified in a clinical isolate. What is the expected impact on pyrazinamide susceptibility?	0	0	2	0	1	3	3	2	2	0	1	2	2	2	0	3	3	2	2	0
A sequencing report has identified a start-loss mutation, Rv0678_p.Met1?, in an isolate. How can this mutation affect the drug resistance profile of the isolate?	3	3	2	2	0	3	3	2	2	0	1	2	2	2	0	3	3	2	2	0
An isolate contains a large deletion resulting in the loss of the entire fbiC gene. What is the predicted effect on delamanid resistance?	3	3	2	2	0	3	3	2	2	0	1	2	2	2	0	3	3	2	2	0
A non-synonymous mutation, rpoB_p.Gln432Arg, located within the Rifampicin Resistance-Determining Region (RRDR), has been found. How should this be classified for rifampicin resistance?	3	3	2	2	0	0	0	2	0	1	1	2	2	2	1	3	3	2	2	0
The promoter mutation fabG1_c.-8T>A has been detected. What are the implications for isoniazid and ethionamide resistance?	0	3	2	0	0	3	3	2	2	0	1	2	2	2	0	3	3	2	2	0
The mutation gyrA_p.Gly88Ala has been found in an isolate. How would this be interpreted regarding resistance to fluoroquinolones?	3	3	2	2	0	1	3	2	1	0	1	2	2	2	1	2	2	1	2	0
An isolate has both the eis_c.-14C>T promoter mutation and an eis_p.Trp50fs frameshift mutation. Will it be resistant to amikacin?	3	3	2	2	0	3	3	2	2	0	3	3	2	2	0	3	3	2	2	0
A novel synonymous mutation resulting in gyrB_p.Gly520Gly has been detected. How would this mutation affect resistance to fluoroquinolones?	3	3	2	2	0	3	3	2	2	0	1	2	2	2	1	3	3	2	2	0
An isolate has both the Rv0678_p.Gly121Arg mutation and an mmpL5_LoF mutation. Will it be resistant to bedaquiline?”	3	3	2	2	0	3	3	2	2	0	3	3	2	2	0	3	3	2	2	0
